# Complex nitrogen redox couplings control methane emissions from Arctic upland yedoma taliks

**DOI:** 10.1101/2025.02.09.637290

**Authors:** Oded Bergman, Katey Walter Anthony, E. Eliani-Russak, Orit Sivan

## Abstract

Yedoma-permafrost holds disproportionately large carbon and nitrogen pools, concentrated in icy, Pleistocene-aged silt deposits in the Arctic. Upon thaw, these undergo microbial mineralization, releasing greenhouse gases (GHGs) including carbon-dioxide (CO_2_), methane (CH_4_) and nitrous-oxide (N_2_O). Here we present combined geochemical data with microbial function and community dynamics from deep-talik soil boreholes in an unsaturated yedoma upland. Our results reveal significant in-situ spatio-temporal seasonal shifts in microbial functional, community composition and diversity within 7-m deep upland talik. In situ methanogenesis persisted in the soil talik throughout the year due to the permafrost thaw. In the winter methanotrophy was negligible within and above the methanogenic zone, leading to elevated CH_4_ emissions to the atmosphere. This is likely due to reduced microbial methanotrophic activity, associated with lower temperatures and nitrogen availability. During summer, at and above the anoxic methanogenic zone, nitrate/nitrite mediated anaerobic oxidation of methane (N-AOM) by ANME2d and the NC-10 phylum, together with aerobic methanotrophy near the soil surface, significantly attenuated CH_4_ emissions. Nitrous-oxide concentrations peaked at 10 cm (7.2 µM) and 105 cm (6.7 µM) and were associated with denitrification and N-AOM by *Methanoperedens* (ANME2d). In the summer only and within the top 1 m of soil, high expression of nitrogen related genes (narG, norB, amoA, Annamox, and Feammox) indicated active redox dynamics, potentially providing nitrogen species for N-AOM. The potential N_2_O emissions in summer may imply higher net GHGs emission from yedoma uplands as climate warming leads to longer summers and warmer soils in the future.
