## Supplementary Data 3 for "Complex nitrogen redox couplings control methane emissions from Arctic upland yedoma taliks"

### Sheet: Sheet1
	SSHE	SSHE	SSHE	SSHE	SSHE	SSHE	SSLE	SSLE	SSLE	SSLE	SSLE	SSLE	SSLE	SSLE	SSLE	SSLE	WSLE	WSLE	WSLE	WSLE	WSLE	WDLE	WDLE	WDLE	WDLE	WDLE	WDLE
phylum	8_BH2	38_BH2	84_BH2	146_BH2	195_BH2	225_BH2	23_BH1	56_BH1	68_BH1	86_BH1	106_BH1	166_BH1	186_BH1	259_BH1	295_BH1	305_BH1	50_BH6	100_BH6	162_BH6	198_BH6	285_BH6	345_BH6	535_BH6	564_BH6	655_BH6	695_BH6	711_BH6	total count	total SSHE	total SSLE	total WSLE	total WDLE	relative SSHE	relative SSLE	relative WSLE	relative WDLE
d__Bacteria;p__Acidobacteriota	1709	5733	3970	2372	1739	5181	4291	4663	2570	6849	1520	474	213	304	569	928	5104	62	4315	32	32	55	16	53	42	9	11	52816	20704	22381	9545	186	0.0903474	0.0597719	0.064512	0.000960828
d__Bacteria;p__Schekmanbacteria	0	0	0	31	12	32	0	9	0	0	0	0	0	0	0	0	0	0	0	0	0	0	0	0	0	0	0	84	75	9	0	0	0.000327282	2.40359e-05	0	0
d__Bacteria;p__Armatimonadota	39	63	205	129	173	462	9	18	38	90	73	269	280	135	152	132	0	119	102	67	34	308	129	1345	1177	1676	888	8112	1071	1196	322	5523	0.00467359	0.0031941	0.00217631	0.0285304
d__Bacteria;p__Bdellovibrionota	15	65	9	5	37	0	43	26	15	91	9	9	0	0	22	16	46	0	9	42	8	12	2	22	91	298	97	989	131	231	105	522	0.000571653	0.000616921	0.000709666	0.00269652
d__Bacteria;p__Firmicutes	98	1394	11180	2534	1259	2324	2982	1104	1496	2463	5374	7460	5985	2268	3583	4697	179	1442	291	4537	8640	4128	2284	10278	10613	8869	5951	113413	18789	37412	15089	42123	0.0819907	0.0999145	0.101982	0.217597
d__Bacteria;p__Patescibacteria	424	1424	1543	1788	1888	4097	995	1579	814	2130	1216	3215	3831	1007	1823	1871	52	129	63	114	23	789	158	4531	2963	1667	1764	41898	11164	18481	381	11872	0.0487171	0.0493564	0.00257507	0.0613277
d__Bacteria;p__Desulfobacterota	681	595	2263	192	763	1692	530	141	45	2780	236	1503	692	196	448	543	128	536	464	328	171	302	209	1106	697	634	874	18749	6186	7114	1627	3822	0.0269942	0.018999	0.0109964	0.0197435
d__Bacteria;p__Planctomycetota	586	1056	592	2210	327	1163	777	586	201	3147	633	669	649	167	402	529	390	193	418	116	28	442	204	1323	1703	498	967	19976	5934	7760	1145	5137	0.0258946	0.0207243	0.00773873	0.0265364
d__Bacteria;p__Verrucomicrobiota	269	539	986	589	262	716	320	670	132	830	107	141	149	51	117	150	249	47	160	18	0	60	43	337	278	383	808	8411	3361	2667	474	1909	0.0146666	0.00712264	0.00320363	0.0098614
d__Bacteria;p__Dependentiae	6	59	6	3	11	2	68	35	56	173	117	132	35	13	23	24	9	67	8	2	6	0	0	39	31	56	139	1120	87	676	92	265	0.000379647	0.00180536	0.000621802	0.00136892
d__Bacteria;p__Chloroflexi	1607	9173	8488	9679	3202	8387	5306	10894	2636	5256	1021	720	465	381	852	1081	6110	208	3990	85	138	275	89	550	519	361	222	81695	40536	28612	10531	2016	0.17689	0.0764128	0.0711761	0.0104141
d__Bacteria;p__Bacteroidota	2348	1157	5181	9263	4447	10000	1939	1677	414	4563	1545	2908	2578	772	2351	2546	158	2528	698	2179	363	2367	312	6325	3398	3765	3053	78835	32396	21293	5926	19220	0.141368	0.0568663	0.0400522	0.0992856
d__Bacteria;p__Actinobacteriota	5263	11234	11072	7797	2696	8087	17605	12699	2569	21643	6342	3880	4849	2249	3763	6390	8997	6638	5092	5817	7597	5736	5219	5136	13296	10553	7883	210102	46149	81989	34141	47823	0.201383	0.218964	0.230749	0.247041
d__Bacteria;p__Proteobacteria	6933	3600	2633	5146	2360	1498	5236	4355	2684	17429	9455	9600	10768	8810	30826	19713	4072	14595	11798	6695	4537	10565	15491	638	3059	5231	9906	227633	22170	118876	41697	44890	0.0967446	0.317477	0.281818	0.23189
d__Bacteria;p__Latescibacterota	33	48	142	14	14	28	19	3	0	397	0	20	40	3	5	25	0	9	0	3	0	34	6	64	39	39	22	1007	279	512	12	204	0.00121749	0.00136738	8.11046e-05	0.00105381
d__Bacteria;p__Myxococcota	213	445	180	93	24	32	450	132	9	697	37	37	15	19	0	63	19	18	128	5	0	32	24	3	143	27	58	2903	987	1459	170	287	0.00430703	0.00389649	0.00114898	0.00148257
d__Bacteria;p__WS1	0	0	0	0	17	18	0	11	0	2	2	18	70	29	24	0	0	56	0	0	14	29	0	64	190	110	488	1142	35	156	70	881	0.000152732	0.000416622	0.00047311	0.00455102
d__Bacteria;__	26	306	255	99	194	444	101	88	31	174	53	562	478	108	124	150	4	58	3	28	0	70	27	117	419	121	124	4164	1324	1869	93	878	0.00577762	0.00499145	0.000628561	0.00453552
d__Bacteria;p__Cyanobacteria	29	8	0	0	0	4	6	10	2	48	2	20	12	2	6	7	13	6	5	0	2	0	0	0	0	0	0	182	41	115	26	0	0.000178914	0.000307125	0.000175727	0
d__Bacteria;p__Synergistota	0	0	0	0	0	0	0	0	0	0	0	3	2	3	5	3	0	0	0	0	2	25	59	494	109	95	120	920	0	16	2	902	0	4.27305e-05	1.35174e-05	0.0046595
d__Bacteria;p__Elusimicrobiota	3	6	23	47	60	97	7	16	0	81	14	9	51	0	17	3	32	0	0	0	0	0	0	21	17	74	28	606	236	198	32	140	0.00102985	0.00052879	0.000216279	0.000723204
d__Bacteria;p__Gemmatimonadota	270	1324	1683	1094	1162	2162	1094	2304	954	1495	2369	185	55	329	492	648	2873	122	2068	0	0	63	0	0	247	43	0	23036	7695	9925	5063	353	0.0335792	0.0265062	0.0342194	0.00182351
d__Bacteria;p__WOR-1	0	0	3	0	0	0	0	0	0	0	0	7	2	2	12	2	0	0	0	0	0	0	0	0	0	0	0	28	3	25	0	0	1.30913e-05	6.67664e-05	0	0
d__Bacteria;p__Sumerlaeota	7	0	19	0	33	117	0	0	0	49	0	3	0	0	11	0	0	0	0	0	0	22	20	63	100	6	86	536	176	63	0	297	0.000768022	0.000168251	0	0.00153423
d__Bacteria;p__Marinimicrobia_(SAR406_clade)	0	0	0	0	0	0	0	2	0	0	0	0	0	0	0	0	0	0	0	0	0	0	0	0	0	0	0	2	0	2	0	0	0	5.34131e-06	0	0
d__Bacteria;p__Caldisericota	0	0	0	0	0	0	0	0	0	0	0	706	353	147	148	156	0	82	0	44	85	111	57	242	55	44	55	2285	0	1510	211	564	0	0.00403269	0.00142609	0.00291348
d__Bacteria;p__Deinococcota	0	117	105	186	0	351	65	94	0	3	0	0	0	0	236	176	0	0	0	0	0	59	0	141	0	0	0	1533	759	574	0	200	0.0033121	0.00153296	0	0.00103315
d__Bacteria;p__Fibrobacterota	0	0	0	0	0	0	0	12	0	15	0	38	30	0	10	4	0	0	8	0	0	0	0	0	2	0	0	119	0	109	8	2	0	0.000291101	5.40698e-05	1.03315e-05
d__Bacteria;p__Spirochaetota	0	7	189	0	24	31	0	0	4	17	24	72	5	3	18	10	23	22	8	0	0	0	0	10	51	89	44	651	251	153	53	194	0.0010953	0.00040861	0.000358212	0.00100215
d__Bacteria;p__WS2	14	32	0	0	0	0	10	17	8	69	0	3	4	4	0	0	0	0	0	0	0	0	0	0	0	0	0	161	46	115	0	0	0.000200733	0.000307125	0	0
d__Bacteria;p__Cloacimonadota	0	0	0	0	0	0	0	0	0	0	0	5	0	3	0	2	0	0	0	0	0	0	40	11	0	2	0	63	0	10	0	53	0	2.67065e-05	0	0.000273784
d__Bacteria;p__Campilobacterota	0	0	0	0	0	0	0	0	0	2	0	25	5	5	0	6	0	2866	110	10832	4321	1812	0	0	0	0	0	19984	0	43	18129	1812	0	0.000114838	0.122529	0.00936033
d__Bacteria;p__FCPU426	0	5	6	3	0	0	8	2	0	0	0	7	28	0	22	12	0	0	0	0	0	0	0	0	0	61	55	209	14	79	0	116	6.10927e-05	0.000210982	0	0.000599226
d__Bacteria;p__Hydrogenedentes	9	0	0	0	0	0	8	0	6	30	0	28	32	16	21	17	0	18	0	5	6	25	21	85	114	40	24	505	9	158	29	309	3.92739e-05	0.000421963	0.000196003	0.00159621
d__Bacteria;p__Nitrospirota	41	347	396	123	64	170	159	137	39	153	29	35	0	6	29	8	109	0	49	3	5	0	0	0	0	0	0	1902	1141	595	166	0	0.00497905	0.00158904	0.00112195	0
d__Bacteria;p__Nitrospinota	4	0	25	0	0	0	0	0	0	0	0	3	0	0	0	0	0	0	0	0	0	0	0	0	0	0	0	32	29	3	0	0	0.000126549	8.01196e-06	0	0
d__Bacteria;p__Entotheonellaeota	0	0	0	0	0	0	0	0	0	14	0	0	0	0	0	0	0	0	0	0	0	0	0	0	0	0	0	14	0	14	0	0	0	3.73892e-05	0	0
d__Bacteria;p__Methylomirabilota	96	418	415	228	49	64	237	301	38	330	0	0	0	0	12	16	262	0	23	0	0	0	0	0	0	0	0	2489	1270	934	285	0	0.00554198	0.00249439	0.00192624	0
d__Bacteria;p__Caldatribacteriota	0	0	0	0	10	37	0	0	0	0	0	1642	625	191	120	113	0	111	0	60	0	142	0	515	128	56	64	3814	47	2691	171	905	0.000205097	0.00718673	0.00115574	0.004675
d__Bacteria;p__MBNT15	34	448	1957	379	741	2097	522	565	421	188	859	140	22	116	362	384	740	87	1459	10	9	0	0	0	0	0	0	11540	5656	3579	2305	0	0.0246814	0.00955827	0.0155789	0
d__Bacteria;p__WPS-2	0	17	0	7	24	8	32	6	0	16	0	2	5	0	0	0	18	0	5	0	0	0	0	0	0	0	0	140	56	61	23	0	0.000244371	0.00016291	0.000155451	0
d__Bacteria;p__NB1-j	59	19	150	0	0	0	80	43	0	364	0	0	0	0	0	39	0	0	0	0	0	0	0	0	0	0	0	754	228	526	0	0	0.000994938	0.00140476	0	0
d__Bacteria;p__WS4	0	0	0	0	0	0	0	0	0	0	0	0	0	0	0	0	0	0	0	0	0	0	0	0	56	53	69	178	0	0	0	178	0	0	0	0.000919502
d__Bacteria;p__Zixibacteria	4	0	0	0	0	0	0	0	0	7	0	0	0	0	0	0	0	0	0	0	0	0	0	0	0	0	0	11	4	7	0	0	1.74551e-05	1.86946e-05	0	0
d__Bacteria;p__RCP2-54	65	4	27	0	0	0	66	38	0	111	0	0	0	0	0	19	34	0	0	0	0	0	0	0	0	0	0	364	96	234	34	0	0.000418921	0.000624933	0.000229796	0
d__Bacteria;p__Abditibacteriota	0	8	0	0	0	0	0	0	0	0	0	0	0	0	0	0	0	0	0	0	0	0	0	0	0	0	0	8	8	0	0	0	3.49101e-05	0	0	0
d__Bacteria;p__Firestonebacteria	0	0	0	0	3	5	0	5	0	0	0	0	0	0	0	0	0	0	0	0	0	0	0	0	0	0	0	13	8	5	0	0	3.49101e-05	1.33533e-05	0	0
d__Bacteria;p__TX1A-33	0	4	0	5	0	0	0	3	0	0	0	0	0	0	0	0	0	0	0	0	0	0	0	0	0	0	0	12	9	3	0	0	3.92739e-05	8.01196e-06	0	0
																												945140	229160	374440	147957	193583	1	1	1	1
