## Supplementary Data 4 for "Complex nitrogen redox couplings control methane emissions from Arctic upland yedoma taliks"

### Sheet: Sheet1
	SSHE	SSHE	SSHE	SSHE	SSHE	SSHE	SSLE	SSLE	SSLE	SSLE	SSLE	SSLE	SSLE	SSLE	SSLE	SSLE	WSLE	WSLE	WSLE	WSLE	WSLE	WDLE	WDLE	WDLE	WDLE	WDLE	WDLE
phylum	8_BH2	38_BH2	84_BH2	146_BH2	195_BH2	225_BH2	23_BH1	56_BH1	68_BH1	86_BH1	106_BH1	166_BH1	186_BH1	259_BH1	295_BH1	305_BH1	50_BH6	100_BH6	162_BH6	198_BH6	285_BH6	345_BH6	535_BH6	564_BH6	655_BH6	695_BH6	711_BH6	total count	total SSHE	total SSLE	total WSLE	total WDLE	relative SSHE	relative SSLE	relative WSLE	relative WDLE
d__Archaea;p__Crenarchaeota	12	223	94	34	18	71	70	79	5	66	79	515	339	84	248	229	13	204	27	153	42	188	733	485	2407	1381	2931	10730	452	1714	439	8125	0.0566274	0.19838	0.518913	0.900976
d__Archaea;p__Nanoarchaeota	3	23	265	10	41	14	13	12	3	25	70	74	118	35	103	83	0	0	0	0	0	3	0	4	41	0	0	940	356	536	0	48	0.0446004	0.062037	0	0.00532269
d__Archaea;p__Halobacterota	0	0	10	4488	1361	1265	0	195	969	72	1852	590	342	278	812	749	0	0	316	27	0	0	9	0	157	186	98	13776	7124	5859	343	450	0.892508	0.678125	0.405437	0.0499002
d__Archaea;p__Thermoplasmatota	0	31	0	0	0	3	0	0	0	0	0	40	29	6	14	11	0	0	0	5	0	0	0	4	34	0	9	186	34	100	5	47	0.00425958	0.0115741	0.00591017	0.0052118
d__Archaea;p__Euryarchaeota	0	0	0	0	0	0	0	0	0	0	11	113	92	13	122	52	0	0	0	34	25	15	29	15	129	101	59	810	0	403	59	348	0	0.0466435	0.06974	0.0385895
d__Archaea;p__Micrarchaeota	0	6	3	0	0	0	0	0	0	0	13	4	0	0	6	5	0	0	0	0	0	0	0	0	0	0	0	37	9	28	0	0	0.00112754	0.00324074	0	0
d__Archaea;__	0	7	0	0	0	0	0	0	0	0	0	0	0	0	0	0	0	0	0	0	0	0	0	0	0	0	0	7	7	0	0	0	0.000876973	0	0	0
																												26486	7982	8640	846	9018	1	1	1	1
