## Supplementary Data 5 for "Complex nitrogen redox couplings control methane emissions from Arctic upland yedoma taliks"

### Sheet: Sheet1
		Counts at Genus level
		SSHE	SSHE	SSHE	SSHE	SSHE	SSHE	SSLE	SSLE	SSLE	SSLE	SSLE	SSLE	SSLE	SSLE	SSLE	SSLE	WSLE	WSLE	WSLE	WSLE	WSLE	WDLE	WDLE	WDLE	WDLE	WDLE	WDLE
	Taxon	8_BH2	38_BH2	84_BH2	146_BH2	195_BH2	225_BH2	23_BH1	56_BH1	68_BH1	86_BH1	106_BH1	166_BH1	186_BH1	259_BH1	295_BH1	305_BH1	50_BH6	100_BH6	162_BH6	198_BH6	285_BH6	345_BH6	535_BH6	564_BH6	655_BH6	695_BH6	711_BH6	total count	total SSHE	total SSLE	total WSLE	total WDLE	relative SSHE	relative SSLE	relative WSLE	relative WDLE
Methanogen archaeon	d__Archaea;p__Euryarchaeota;c__Methanobacteria;o__Methanobacteriales;f__Methanobacteriaceae;g__Methanobacterium	0	0	0	0	0	0	0	0	0	0	11	113	92	13	122	52	0	0	0	34	25	15	29	15	129	101	59	810	0	403	59	348	0	0.001052	0.000396497	0.00171766
Methanogen archaeon	d__Archaea;p__Halobacterota;c__Methanomicrobia;o__Methanomicrobiales;f__Methanomicrobiales;g__uncultured	0	0	0	0	0	0	0	0	0	0	0	0	0	0	0	0	0	0	0	0	0	0	0	0	0	0	18	18	0	0	0	18	0	0	0	8.88446e-05
Methanogen archaeon	d__Archaea;p__Halobacterota;c__Methanomicrobia;o__Methanomicrobiales;f__Methanoregulaceae;g__Methanoregula	0	0	0	0	0	0	0	0	0	0	5	28	60	0	0	0	0	0	0	0	0	0	0	0	20	42	0	155	0	93	0	62	0	0.000242769	0	0.00030602
Methanogen archaeon	d__Archaea;p__Halobacterota;c__Methanomicrobia;o__Methanomicrobiales;f__Methanoregulaceae;g__Methanosphaerula	0	0	0	0	0	0	0	0	0	0	0	10	13	5	0	0	0	0	0	0	0	0	0	0	98	144	73	343	0	28	0	315	0	7.30918e-05	0	0.00155478
Methanogen archaeon	d__Archaea;p__Halobacterota;c__Methanomicrobia;o__Methanomicrobiales;f__Rice_Cluster_II;g__Rice_Cluster_II	0	0	0	0	0	0	0	0	0	0	0	248	0	0	0	0	0	0	0	0	0	0	0	0	0	0	0	248	0	248	0	0	0	0.000647384	0	0
Methanogen archaeon	d__Archaea;p__Halobacterota;c__Methanosarcinia;o__Methanosarciniales;f__Methanosaetaceae;g__Methanosaeta	0	0	0	0	0	0	0	0	0	0	11	42	4	0	0	0	0	0	0	0	0	0	0	0	0	0	0	57	0	57	0	0	0	0.000148794	0	0
Methanogen archaeon	d__Archaea;p__Halobacterota;c__Methanosarcinia;o__Methanosarciniales;f__Methanosarcinaceae;g__Methanosarcina	0	0	0	0	0	0	0	3	0	0	4	157	238	58	76	57	0	0	0	24	0	0	9	0	39	0	7	672	0	593	24	55	0	0.00154798	0.000161287	0.00027147
Methanogen archaeon	d__Archaea;p__Thermoplasmatota;c__Thermoplasmata;o__Methanomassiliicoccales;f__Methanomassiliicoccaceae;g__Methanomassiliicoccus	0	0	0	0	0	0	0	0	0	0	0	0	0	0	0	0	0	0	0	0	0	0	0	0	34	0	0	34	0	0	0	34	0	0	0	0.000167818
Methanogen archaeon	d__Archaea;p__Thermoplasmatota;c__Thermoplasmata;o__Methanomassiliicoccales;f__Methanomethylophilaceae;g__Candidatus_Methanoplasma	0	0	0	0	0	0	0	0	0	0	0	0	0	0	0	0	0	0	0	0	0	0	0	0	0	0	9	9	0	0	0	9	0	0	0	4.44223e-05
Methanotroph archaeon	d__Archaea;p__Halobacterota;c__Methanosarcinia;o__Methanosarciniales;f__Methanoperedenaceae;g__Candidatus_Methanoperedens	0	0	10	4488	1361	1265	0	192	969	72	1832	105	27	215	736	692	0	0	316	3	0	0	0	0	0	0	0	12283	7124	4840	319	0	0.0300411	0.0126344	0.00214377	0
Methanotroph bacteria	d__Bacteria;p__Methylomirabilota;c__Methylomirabilia;o__Methylomirabilales;f__Methylomirabilaceae;g__Sh765B-TzT-35	0	0	0	0	0	3	0	0	0	4	0	0	0	0	0	0	0	0	23	0	0	0	0	0	0	0	0	30	3	4	23	0	1.26506e-05	1.04417e-05	0.000154567	0
Methanotroph bacteria	d__Bacteria;p__Methylomirabilota;c__Methylomirabilia;o__Rokubacteriales;f__WX65;g__WX65	0	0	0	0	0	0	0	0	0	13	0	0	0	0	0	0	0	0	0	0	0	0	0	0	0	0	0	13	0	13	0	0	0	3.39355e-05	0	0
Methanotroph bacteria	d__Bacteria;p__Proteobacteria;c__Alphaproteobacteria;o__Rhizobiales;f__Methyloligellaceae;__	0	0	0	0	0	0	0	0	0	0	0	0	0	0	0	14	0	27	0	0	0	69	130	95	680	445	2021	3481	0	14	27	3440	0	3.65459e-05	0.000181448	0.0169792
Methanotroph bacteria	d__Bacteria;p__Proteobacteria;c__Alphaproteobacteria;o__Rhizobiales;f__Methyloligellaceae;g__Methyloceanibacter	0	0	0	0	0	0	0	0	0	0	0	0	0	0	0	0	0	0	0	0	0	0	0	0	0	0	437	437	0	0	0	437	0	0	0	0.00215695
Methanotroph bacteria	d__Bacteria;p__Proteobacteria;c__Alphaproteobacteria;o__Rhizobiales;f__Methyloligellaceae;g__Methyloligellaceae	7	0	8	0	0	0	0	0	0	0	0	0	0	0	0	9	0	0	0	0	0	0	114	0	87	0	0	225	15	9	0	201	6.32532e-05	2.34938e-05	0	0.000992098
Methanotroph bacteria	d__Bacteria;p__Proteobacteria;c__Alphaproteobacteria;o__Rhizobiales;f__Methyloligellaceae;g__uncultured	51	0	27	0	0	0	0	0	0	84	0	41	63	0	46	62	0	54	0	109	98	0	342	205	736	554	1117	3589	78	296	261	2954	0.000328917	0.000772685	0.001754	0.0145804
Methanotroph bacteria	d__Bacteria;p__Proteobacteria;c__Gammaproteobacteria;o__Burkholderiales;f__Methylophilaceae;g__uncultured	0	0	0	0	0	0	0	30	48	37	238	14	0	9	16	14	126	0	1189	0	0	0	0	0	0	0	0	1721	0	406	1315	0	0	0.00105983	0.00883719	0
Methanotroph bacteria	d__Bacteria;p__Proteobacteria;c__Gammaproteobacteria;o__Methylococcales;f__Methylomonadaceae;__	0	0	0	0	0	0	11	0	0	10	0	0	0	0	0	0	0	0	0	0	0	0	0	0	0	0	0	21	0	21	0	0	0	5.48188e-05	0	0
Methanotroph bacteria	d__Bacteria;p__Proteobacteria;c__Gammaproteobacteria;o__Methylococcales;f__Methylomonadaceae;g__Crenothrix	43	0	0	0	0	0	0	0	0	15	0	0	0	0	0	0	0	0	0	0	0	0	0	0	0	0	0	58	43	15	0	0	0.000181326	3.91563e-05	0	0
Methanotroph bacteria	d__Bacteria;p__Proteobacteria;c__Gammaproteobacteria;o__Methylococcales;f__Methylomonadaceae;g__Methylobacter	136	565	0	253	255	659	53	1707	600	361	350	124	26	126	198	192	406	176	1009	109	0	0	0	0	0	0	0	7305	1868	3737	1700	0	0.00787714	0.00975514	0.0114245	0
Methanotroph bacteria	d__Bacteria;p__Proteobacteria;c__Gammaproteobacteria;o__Methylococcales;f__Methylomonadaceae;g__Methylomonas	0	12	0	0	0	0	0	0	0	0	0	0	0	0	0	0	0	0	0	0	0	0	0	0	0	0	0	12	12	0	0	0	5.06026e-05	0	0	0
Methanotroph bacteria	d__Bacteria;p__Verrucomicrobiota;c__Verrucomicrobiae;o__Methylacidiphilales;f__Methylacidiphilaceae;g__uncultured	0	10	0	0	0	0	0	2	0	11	0	0	0	0	0	0	0	0	0	0	0	0	0	0	0	0	0	23	10	13	0	0	4.21688e-05	3.39355e-05	0	0
Methanotroph bacteria	d__Bacteria;p__Proteobacteria;c__Gammaproteobacteria;o__Burkholderiales;f__Methylophilaceae;g__Methylotenera	0	0	0	0	22	0	0	0	36	0	431	115	26	182	0	0	0	1132	121	449	1475	300	0	0	0	0	0	4289	22	790	3177	300	9.27714e-05	0.00206223	0.0213504	0.00148074
	sum	20900	39945	54075	48548	23015	50659	43048	42531	16159	71869	33062	35886	33248	17755	47910	41612	29634	30223	31617	31241	26088	27669	25181	34021	42305	36528	36897	971626	237142	383080	148803	202601
	sum Archaea	15	290	372	4532	1420	1353	83	286	977	163	2025	1336	920	416	1305	1129	13	204	343	219	67	206	771	508	2768	1668	3097	26486	7982	8640	846	9018
	sum Bacteria	20885	39655	53703	44016	21595	49306	42965	42245	15182	71706	31037	34550	32328	17339	46605	40483	29621	30019	31274	31022	26021	27463	24410	33513	39537	34860	33800	945140	229160	374440	147957	193583
	Total methanogens	0	0	0	0	0	0	0	3	0	0	31	598	407	76	198	109	0	0	0	58	25	15	38	15	320	287	166	2346	0	1422	83	841
	Total methanotrophic bacteria	237	587	35	253	255	662	64	1739	648	535	588	179	89	135	260	291	532	257	2221	218	98	69	586	300	1503	999	3575	16915	2029	4528	3326	7032
	relative abundance methanogens of total ASVs	0	0	0	0	0	0	0	7.05368e-05	0	0	0.000937632	0.0166639	0.0122413	0.00428048	0.00413275	0.00261944	0	0	0	0.00185653	0.000958295	0.000542123	0.00150907	0.000440904	0.00756412	0.00785699	0.00449901	0.00241451	0	0.00371202	0.000557784	0.00415102
	relative abundance methanogens of Archaea ASVs	0	0	0	0	0	0	0	0.0104895	0	0	0.0153086	0.447605	0.442391	0.182692	0.151724	0.0965456	0	0	0	0.26484	0.373134	0.0728155	0.0492866	0.0295276	0.115607	0.172062	0.0536003	0.0885751	0	0.164583	0.0981087	0.0932579
	relative abundance methanotrophic bacteria of total ASVs	0.0113397	0.0146952	0.000647249	0.00521134	0.0110797	0.0130678	0.00148671	0.0408878	0.0401015	0.0074441	0.0177848	0.00498802	0.00267685	0.00760349	0.00542684	0.00699318	0.0179524	0.00850346	0.070247	0.00697801	0.00375652	0.00249377	0.0232715	0.00881808	0.0355277	0.0273489	0.0968913	0.017409	0.00855606	0.01182	0.0223517	0.0347086
	relative abundance methanotrophic bacteria of Bacteria ASVs	0.0113479	0.0148027	0.000651733	0.00574791	0.0118083	0.0134264	0.00148958	0.0411646	0.0426821	0.00746102	0.0189451	0.0051809	0.00275303	0.00778592	0.0055788	0.0071882	0.0179602	0.00856124	0.0710175	0.00702727	0.00376619	0.00251247	0.0240066	0.00895175	0.038015	0.0286575	0.105769	0.0178968	0.00885408	0.0120927	0.0224795	0.0363255
	Candidatus_Methanoperedens of total ASVs	0	0	0.000184928	0.0924446	0.0591353	0.0249709	0	0.00451435	0.0599666	0.00100182	0.055411	0.00292593	0.000812079	0.0121093	0.0153621	0.0166298	0	0	0.00999462	9.60277e-05	0	0	0	0	0	0	0	0.0126417	0.0300411	0.0126344	0.00214377	0
	relative abundance Methylobacter of total ASVs	0.00650718	0.0141444	0	0.00521134	0.0110797	0.0130085	0.00123118	0.0401354	0.037131	0.00502303	0.0105862	0.00345539	0.000782002	0.00709659	0.00413275	0.00461405	0.0137005	0.00582338	0.0319132	0.003489	0	0	0	0	0	0	0	0.00751832	0.00787714	0.00975514	0.0114245	0
	relative abundance Methylotenera of total ASVs	0	0	0	0	0.000955898	0	0	0	0.00222786	0	0.0130361	0.00320459	0.000782002	0.0102506	0	0	0	0.0374549	0.00382706	0.0143721	0.0565394	0.0108425	0	0	0	0	0	0.00441425	9.27714e-05	0.00206223	0.0213504	0.00148074
